# Dependency Map correlation analysis reveals WDR89 as a genome maintenance factor

**DOI:** 10.64898/2026.01.28.698016

**Authors:** Sean W. Minaker, Gian L. Negri, Gregg B. Morin, Peter C. Stirling

## Abstract

The Cancer Dependency map project (DepMap) has created an unprecedented resource of siRNA and CRISPR genetic screens across more than 1000 cell line models. Numerous computational tools have been developed to analyze DepMap outputs and have revealed new genetic dependencies relevant to cancer. Here we extracted correlation information from the DepMap using curated gene sets of biological pathways to determine if this approach could reveal new high confidence candidates. Beginning with a published set of curated DNA repair proteins we determined correlations of query gene knockout fitness across all DepMap cell lines. As expected, this approach extracted many known genome stability genes and also suggested several additional candidates not previously linked to genome maintenance. To validate our analysis we used siRNA depletion for candidate genes and identified several factors whose depletion increases DNA damage or delay repair. Among these was WDR89. WDR89 relocalizes to the nucleolus in an ATM dependent manner upon DNA damage and physically interacts with a number of nucleolar proteins. Depletion of WDR89 also abrogates nuclear p53 accumulation upon irradiation, suggesting a role in p53 signaling. These data establish WDR89 as a new genome stability regulator and highlight the value of DepMap for predicting previously unknown biology.
