## Supplemental Table 1 for "Dependency Map correlation analysis reveals WDR89 as a genome maintenance factor"

### Sheet: Sheet2
Supplementary Table S1. Query gene list taken from Richard Wood Lab Resource Page: https://www.mdanderson.org/research/departments-labs-institutes/labs/wood-laboratory/resources.html
Gene Name (synonyms)	Accession number
UNG	NM_080911
SMUG1	NM_014311
MBD4	NM_003925
TDG	NM_003211
OGG1	NM_016821
MUTYH	NM_012222
NTHL1	NM_002528
MPG	NM_002434
NEIL1	NM_024608
NEIL2	NM_145043
NEIL3	NM_018248
APEX1	NM_001641
APEX2	NM_014481
LIG3	NM_013975
XRCC1	NM_006297
PNKP	NM_007254
APLF	NM_173545
PARP1	NM_001618
PARP2	NM_005484
PARP3	NM_001003931
MGMT	NM_002412
ALKBH2	NM_001001655
ALKBH3	NM_139178
TDP1	NM_018319
TDP2	NM_016614
MSH2	NM_000251
MSH3	NM_002439
MSH6	NM_000179
MLH1	NM_000249
PMS2	NM_000535
MSH4	NM_002440
MSH5	NM_002441
MLH3	NM_014381
PMS1	NM_000534
PMS2L3	NM_005395
XPC	NM_004628
RAD23B	NM_002874
CETN2	NM_004344
RAD23A	NM_005053
XPA	NM_000380
DDB1	NM_001923
DDB2 (XPE)	NM_000107
RPA1	NM_002945
RPA2	NM_002946
RPA3	NM_002947
ERCC3	NM_000122
ERCC2	NM_000400
GTF2H1	NM_005316
GTF2H2	NM_001515
GTF2H3	NM_001516
GTF2H4	NM_001517
GTF2H5	NM_207118
CDK7	NM_001799
CCNH	NM_001239
MNAT1	NM_002431
ERCC5	NM_000123
ERCC1	NM_001983
ERCC4	NM_005236
LIG1	NM_000234
ERCC8	NM_000082
ERCC6	NM_000124
UVSSA	NM_020894
XAB2	NM_020196
MMS19	NM_022362
RAD51	NM_002875
RAD51B	NM_002877
RAD51D	NM_002878
DMC1	NM_007068
XRCC2	NM_005431
XRCC3	NM_005432
RAD52	NM_002879
RAD54L	NM_003579
RAD54B	NM_012415
BRCA1	NM_007295
SHFM1	NM_006304
RAD50	NM_005732
MRE11A	NM_005590
NBN	NM_002485
RBBP8	NM_002894
MUS81	NM_025128
EME1	NM_152463
EME2	NM_001010865
GIYD1	NM_001014999
GIYD2	NM_024044
GEN1	NM_182625
FANCA	NM_000135
FANCB	NM_152633
FANCC	NM_000136
BRCA2	NM_000059
FANCD2	NM_033084
FANCE	NM_021922
FANCF	NM_022725
FANCG	NM_004629
FANCI	NM_018193
BRIP1	NM_032043
FANCL	NM_018062
FANCM	NM_020937
PALB2	NM_024675
RAD51C	NM_002876
BTBD12	NM_032444
FAAP20	NM_182533.2
FAAP24	NM_152266
XRCC6	NM_001469
XRCC5	NM_021141
PRKDC	NM_006904
LIG4	NM_002312
XRCC4	NM_003401
DCLRE1C	NM_022487
NHEJ1	NM_024782
NUDT1	NM_002452
DUT	NM_001948
RRM2B	NM_015713
POLB	NM_002690
POLG	NM_002693
POLD1	NM_002691
POLE	NM_006231
PCNA	NM_002592
REV3L	NM_002912
MAD2L2	NM_006341
REV1L	NM_016316
POLH	NM_006502
POLI	NM_007195
POLQ	NM_199420
POLK	NM_016218
POLL	NM_013274
POLM	NM_013284
POLN	NM_181808
FEN1	NM_004111
FAN1	NM_014967
TREX1	NM_033629
TREX2	NM_007205
EXO1	NM_003686
APTX	NM_175073
SPO11	NM_012444
ENDOV	NM_173627
UBE2A	NM_003336
UBE2B	NM_003337
RAD18	NM_020165
SHPRH	NM_001042683
HLTF	NM_003071
RNF168	NM_152617
SPRTN	NM_032018
RNF8	NM_152617
RNF4	NM_001185009
UBE2V2	NM_003350
UBE2N	NM_003348
H2AFX	NM_002105
CHAF1A	NM_005483
SETMAR	NM_006515
BLM	NM_000057
WRN	NM_000553
RECQL4	NM_004260
ATM	NM_000051
TTDN1	NM_138701
DCLRE1A	NM_014881
DCLRE1B	NM_022836
RPA4	NM_013347
PRPF19	NM_014502
RECQL	NM_002907
RECQL5	NM_001003715
HELQ	NM_133636
RDM1	NM_145654
OBFC2B	NM_024068
ATR	NM_001184
ATRIP	NM_130384
MDC1	NM_014641
RAD1	NM_002853
RAD9A	NM_004584
HUS1	NM_004507
RAD17	NM_002873
CHEK1	NM_001274
CHEK2	NM_007194
TP53	NM_000546
TP53BP1	NM_001141980
RIF1	NM_001177665
TOPBP1	NM_007027
CLK2	NM_003993
PER1	NM_002616
RADX
HMCES
HROB
TRAIP
C20orf196
CTC-534A2.2
FAM35A
TFIIH
