## Supplemental Table 2 for "Dependency Map correlation analysis reveals WDR89 as a genome maintenance factor"

### Sheet: Sheet1
Table S2. Genes whose DepMap profile correlates with 3 or more Query Gene top 20 correlations
Gene	Number of Correlated Query Genes
CIP2A	29
MCM9	19
UBE2T	17
POLE3	16
BARD1	16
RNASEH2C	15
RNASEH2A	14
RHNO1	13
RFWD3	13
FAAP100	13
POLE4	12
MDM2	12
DSCC1	12
CENPS	12
SLX4	11
PGK1	11
MRE11	11
MDM4	11
SFR1	10
RFC3	10
RNASEH2B	9
PPM1D	9
RFC5	8
MCM8	8
CHTF8	8
USP1	7
RPAIN	7
RMI1	7
METTL14	7
ZGRF1	6
TEN1	6
RMI2	6
NSMCE1	6
GTF2H2C	6
GLE1	6
FDXR	6
ETAA1	6
C1orf109	6
WDR89	5
USP28	5
TIMM9	5
SHLD1	5
OXSM	5
GRWD1	5
EEFSEC	5
CIAO1	5
CHTF18	5
CDKN1A	5
ARMC5	5
AK6	5
WDR48	4
TRMT61A	4
TIMM10	4
SPATA5L1	4
RPL22	4
RIOX2	4
REST/XBR	4
POLR3H	4
ORC4	4
NSMCE4A	4
MDK	4
LYRM4	4
LENG1	4
ISY1	4
HSPA14	4
GEMIN6	4
FBXO42	4
EXOSC5	4
CIR1	4
CDV3	4
CD3EAP	4
BUB3	4
ADAT2	4
ZNF449	3
ZNF318	3
ZC3H8	3
XPO7	3
WEE1	3
WDR5B	3
WDR33	3
WDR18	3
UROC1	3
UBE2K	3
U2SURP	3
TXNRD1	3
TUBA1B	3
TRMT6	3
TBC1D22B	3
STN1	3
SPEM2	3
SMIM15	3
SMC5	3
SHLD2	3
PPWD1	3
PPP2R5E	3
PPM1G	3
POLA2	3
ORC6	3
ORC5	3
ORC2	3
NSMCE3	3
NSMCE2	3
NFATC2IP	3
NCAPG	3
MMS22L	3
MIS12	3
METTL1	3
GPATCH1	3
GLRX3	3
GEMIN7	3
GDAP1	3
FOXM1	3
FFAR3	3
FAM193A	3
FAM151B	3
ENO1	3
DPH5	3
CIAO2B	3
CENPX	3
CENPJ	3
CDC27	3
CDC26	3
CCDC88A	3
CCDC6	3
ANTXRL	3
ANKRD49	3
ADD1	3
