## Supplemental Table 3 for "Dependency Map correlation analysis reveals WDR89 as a genome maintenance factor"

### Sheet: Supplementary Table S3
Table S3. Query genes and DepMap correlated 'hit' genes for the nuclear pore, proteasome, and kinetochore.
Query Genes	Top related Depmap profiles	Role in nuclear transport / Notes	GeneCards description
NUP160	KPNB1	Yes	Functions in nuclear protein import, either in association with an adapter protein, like an importin-alpha subunit, which binds to nuclear localization signals (NLS) in cargo substrates, or by acting as autonomous nuclear transport receptor.
NUP85	NUP50	Yes	Component of the nuclear pore complex that has a direct role in nuclear protein import (PubMed:20016008). Actively displaces NLSs from importin-alpha, and facilitates disassembly of the importin-alpha:beta-cargo complex and importin recycling (
SEH1L	AAAS	Yes	The protein encoded by this gene is a member of the WD-repeat family of regulatory proteins and may be involved in normal development of the peripheral and central nervous system. The encoded protein is part of the nuclear pore complex and is anchored there by NDC1. Defects in this gene are a cause of achalasia-addisonianism-alacrima syndrome (AAAS), also called triple-A syndrome or Allgrove synd…
NUP98	KPNA2	Yes	Functions in nuclear protein import as an adapter protein for nuclear receptor KPNB1. Binds specifically and directly to substrates containing either a simple or bipartite NLS motif. Docking of the importin/substrate complex to the nuclear pore complex (NPC) is mediated by KPNB1 through binding to nucleoporin FxFG repeats and the complex is subsequently translocated through the pore by an energy …
SEC13	NUP153	Yes	Component of the nuclear pore complex (NPC), a complex required for the trafficking across the nuclear envelope. Functions as a scaffolding element in the nuclear phase of the NPC essential for normal nucleocytoplasmic transport of proteins and mRNAs. Involved in the quality control and retention of unspliced mRNAs in the nucleus; in association with TPR, regulates the nuclear export of unspliced…
NUP107	POM121C	Yes	Essential component of the nuclear pore complex (NPC). The repeat-containing domain may be involved in anchoring components of the pore complex to the pore membrane. When overexpressed in cells induces the formation of cytoplasmic annulate lamellae (AL).
NUP133	TARDBP	RNA export	RNA-binding protein that is involved in various steps of RNA biogenesis and processing (PubMed:23519609). Preferentially binds, via its two RNA recognition motifs RRM1 and RRM2, to GU-repeats on RNA molecules predominantly localized within long introns and in the 3'UTR of mRNAs
NUP43	TMEM201	Inner nuclear membrane protein	Involved in nuclear movement during fibroblast polarization and migration. Proposed to be involved in actin-dependent nuclear movement via association with transmembrane actin-associated nuclear (TAN) lines which are bound to F-actin cables and couple the nucleus to retrograde actin flow (By similarity). Overexpression can recruit Ran GTPase to the nuclear periphery (PubMed:27541860).
NUP37	CDCA3	Unknown	F-box-like protein which is required for entry into mitosis. Acts by participating in E3 ligase complexes that mediate the ubiquitination and degradation of WEE1 kinase at G2/M phase (By similarity).
AHCTF1	CLCC1	Unknown	Seems to act as a chloride ion channel (PubMed:30157172). Plays a role in retina development
NUP205	SFSWAP	Unknown	Plays a role as an alternative splicing regulator. Regulate its own expression at the level of RNA processing. Also regulates the splicing of fibronectin and CD45 genes. May act, at least in part, by interaction with other R/S-containing splicing factors. Represses the splicing of MAPT/Tau exon 10.
NUP188
NUP93
NUP155
NUP35
NUP54
NUP58
NUP62
NUP98
NDC1
NUP210
POM121
Query Genes	Related Depmap profiles	Role in Ubiquitin/Proteasome System / Notes	GeneCards description
PSMD2	VCP	Yes	Necessary for the fragmentation of Golgi stacks during mitosis and for their reassembly after mitosis. Involved in the formation of the transitional endoplasmic reticulum (tER). The transfer of membranes from the endoplasmic reticulum to the Golgi apparatus occurs via 50-70 nm transition vesicles which derive from part-rough, part-smooth transitional elements of the endoplasmic reticulum (tER). V…
PSMD1	PSMA1	Yes	Component of the 20S core proteasome complex involved in the proteolytic degradation of most intracellular proteins. This complex plays numerous essential roles within the cell by associating with different regulatory particles.
ADRM1	USP8	Yes	Hydrolase that can remove conjugated ubiquitin from proteins and therefore plays an important regulatory role at the level of protein turnover by preventing degradation. Converts both 'Lys-48' an 'Lys-63'-linked ubiquitin chains. Catalytic activity is enhanced in the M phase. Involved in cell proliferation.
PSMC2	PSMA6	Yes	Component of the 20S core proteasome complex involved in the proteolytic degradation of most intracellular proteins. This complex plays numerous essential roles within the cell by associating with different regulatory particles. Associated with two 19S regulatory particles, forms the 26S proteasome and thus participates in the ATP-dependent degradation of ubiquitinated proteins.
PSMC1	PSMA2	Yes	Component of the 20S core proteasome complex involved in the proteolytic degradation of most intracellular proteins. This complex plays numerous essential roles within the cell by associating with different regulatory particles
PSMC4	HSPA5	Related to protein quality control	Endoplasmic reticulum chaperone that plays a key role in protein folding and quality control in the endoplasmic reticulum lumen
PSMC6	ZNF830	Unknown	May play a role in pre-mRNA splicing as component of the spliceosome (PubMed:25599396). Acts as an important regulator of the cell cycle that participates in the maintenance of genome integrity. During cell cycle progression in embryonic fibroblast, prevents replication fork collapse, double-strand break formation and cell cycle checkpoint activation.
PSMC3	GBF1	Unknown	Guanine-nucleotide exchange factor (GEF) for members of the Arf family of small GTPases involved in trafficking in the early secretory pathway; its GEF activity initiates the coating of nascent vesicles via the localized generation of activated ARFs through replacement of GDP with GTP.
PSMC5	DHX8	Unknown	Involved in pre-mRNA splicing as component of the spliceosome (PubMed:11991638, PubMed:28502770, PubMed:28076346). Facilitates nuclear export of spliced mRNA by releasing the RNA from the spliceosome (PubMed:8608946).
PSMD3	VPS28	Unknown	Component of the ESCRT-I complex, a regulator of vesicular trafficking process.
PSMD12	SRP54	Unknown	Binds to the signal sequence of presecretory protein when they emerge from the ribosomes and transfers them to TRAM (translocating chain-associating membrane protein). Plays a role in proliferation and differentiation of granulocytic cells, neutrophils migration capacity and exocrine pancreas development
PSMD11	ISY1	Unknown	Component of the spliceosome C complex required for the selective processing of microRNAs during embryonic stem cell differentiation (By similarity). Required for the biogenesis of all miRNAs from the pri-miR-17-92 primary transcript except miR-92a (By similarity).
PSMD6	GOSR2	Unknown	Involved in transport of proteins from the cis/medial-Golgi to the trans-Golgi network.
PSMD7	COX6B1	Unknown	Component of the cytochrome c oxidase, the last enzyme in the mitochondrial electron transport chain which drives oxidative phosphorylation.
PSMD13	COPB2	Unknown	The coatomer is a cytosolic protein complex that binds to dilysine motifs and reversibly associates with Golgi non-clathrin-coated vesicles, which further mediate biosynthetic protein transport from the ER, via the Golgi up to the trans Golgi network.
PSMD14	CDC6	Unknown	Involved in the initiation of DNA replication. Also participates in checkpoint controls that ensure DNA replication is completed before mitosis is initiated.
PSMD8
PSMD9
PSMD4
Query genes	Related Depmap profiles	Role in Kinetochore/mitosis/microtubule function / Notes	GeneCards description
CENPE	ZWINT	Yes	Part of the MIS12 complex, which is required for kinetochore formation and spindle checkpoint activity. Required to target ZW10 to the kinetochore at prometaphase.
CENPB	SKA1	Yes	Component of the SKA1 complex, a microtubule-binding subcomplex of the outer kinetochore that is essential for proper chromosome segregation
CENPA	SASS6	Yes	Central scaffolding component of the centrioles ensuring their 9-fold symmetry. Required for centrosome biogenesis and duplication: required both for mother-centriole-dependent centriole duplication and deuterosome-dependent centriole amplification in multiciliated cells.
CENPH	OIP5	Yes	Required for recruitment of CENPA to centromeres and normal chromosome segregation during mitosis.
CENPH	MIS18BP1	Yes	Required for recruitment of CENPA to centromeres and normal chromosome segregation during mitosis.
CENPC	MIS18A	Yes	Required for recruitment of CENPA to centromeres and normal chromosome segregation during mitosis.
CENPS	MAD2L1	Yes	Component of the spindle-assembly checkpoint that prevents the onset of anaphase until all chromosomes are properly aligned at the metaphase plate (PubMed:29162720, PubMed:15024386). In the closed conformation (C-MAD2) forms a heterotetrameric complex with MAD1L1 at unattached kinetochores during prometaphase, the complex recruits open conformation molecules of MAD2L1
CENPF	KNTC1	Yes	Essential component of the mitotic checkpoint, which prevents cells from prematurely exiting mitosis. Required for the assembly of the dynein-dynactin and MAD1-MAD2 complexes onto kinetochores (
CENPT	DSN1	Yes	Part of the MIS12 complex which is required for normal chromosome alignment and segregation and kinetochore formation during mitosis.
CENPX	CEP295	Yes	Centriole-enriched microtubule-binding protein involved in centriole biogenesis (PubMed:20844083, PubMed:25131205, PubMed:27185865). Essential for the generation of the distal portion of new-born centrioles in a CENPJ- and CEP120-mediated elongation dependent manner during the cell cycle S/G2 phase after formation of the initiating cartwheel structure (PubMed:27185865).
BUB1B	CEP120	Yes	Plays a role in the microtubule-dependent coupling of the nucleus and the centrosome.
CENPQ	CENPJ	Yes	Plays an important role in cell division and centrosome function by participating in centriole duplication (PubMed:17681131, PubMed:20531387). Inhibits microtubule nucleation from the centrosome
CENPW	TUBE1	Yes	Microtubules are cylindrical tubes of 20-25 nm in diameter. They are composed of protofilaments which are in turn composed of alpha- and beta-tubulin polymers. Each microtubule is polarized; at one end alpha-subunits are exposed
CENPN	TUBD1	Yes	Acts as a positive regulator of hedgehog signaling and regulates ciliary function.
ITGB3BP	TEDC2	Yes	Acts as a positive regulator of ciliary hedgehog signaling. Required for centriole stability.
CENPU	TEDC1	Yes	Acts as a positive regulator of ciliary hedgehog signaling. Required for centriole stability
CENPI	RTTN	Yes	Involved in the genetic cascade that governs left-right specification. Plays a role in the maintenance of a normal ciliary structure. Required for correct asymmetric expression of NODAL, LEFTY and PITX2.
CENPO	DYNLRB1	Yes	Acts as one of several non-catalytic accessory components of the cytoplasmic dynein 1 complex that are thought to be involved in linking dynein to cargos and to adapter proteins that regulate dynein function. Cytoplasmic dynein 1 acts as a motor for the intracellular retrograde motility of vesicles and organelles along microtubules.
CENPM	WDR77	Unknown	Non-catalytic component of the methylosome complex, composed of PRMT5, WDR77 and CLNS1A, which modifies specific arginines to dimethylarginines in several spliceosomal Sm proteins and histones
HJURP	TRMT112	Unknown	Acts as an activator of both rRNA/tRNA and protein methyltransferases
CENPP	RPP21	Unknown	Component of ribonuclease P, a ribonucleoprotein complex that generates mature tRNA molecules by cleaving their 5'-ends.
CENPL	POLE4	Unknown	Accessory component of the DNA polymerase epsilon complex (PubMed:10801849). Participates in DNA repair and in chromosomal DNA replication (By similarity).
CENPK	DPAGT1	Unknown	Catalyzes the initial step of dolichol-linked oligosaccharide biosynthesis in N-linked protein glycosylation pathway: transfers GlcNAc-1-P from UDP-GlcNAc onto the carrier lipid dolichyl phosphate (P-dolichol), yielding GlcNAc-P-P-dolichol.
BUB1B	C1orf109	Unknown	May promote cancer cell proliferation by controlling the G1 to S phase transition.
BUB3
MAD1L1
MLF1IP
KIF18A
