## Supplemental Table 4 for "Dependency Map correlation analysis reveals WDR89 as a genome maintenance factor"

### Sheet: untreated!
				Table S4. Mass spectrometry results for WDR89 Immunoprecipitation experiments
				Left, enrichment relative to IgG for untreated. Right, enrichment relative to IgG for X-ray treated cells. Proteins enriched >2 fold are highlighted in blue. Proteins confirmed by western blot are in red text.
SPC_ctrl_IP_dda_1	SPC_ctrl_IP_dda_2	SPC_WDR89_IP_dda_1	SPC_WDR89_IP_dda_2	Symbol	log2FC_normal		Symbol	log2FC_xray
0	0	4	4	WDR89	18.2259		PSME3	22.9704
0	0	1	1	COG1	16.9109		AVIL	18.3707
0	0	0	2	MRPS9	16.1726		TRPM8	18.194
0	0	0	3	YTHDC2	16.0457		CBX3	17.7588
0	0	1	1	MRPS6	16.016		C2orf16	17.7453
0	0	0	1	BCL9L	15.6969		CXCR3	17.2469
0	0	1	1	ZNF326	15.5314		TRIM28	17.0595
0	0	0	1	MOV10	15.4025		RPL22L1	17.0504
0	0	1	0	MEAF6	15.3866		TOP1	16.9437
0	0	1	0	CALML5	15.2909		NHP2	16.7767
0	0	0	1	ACSL6	15.2162		WDR89	16.6711
0	0	0	1	RPF1	15.007		POLR2E	16.6433
0	0	0	1	EHMT1	14.9996		CWC22	16.452
0	0	0	1	RSBN1L	14.9842		ACTBL2	16.3948
0	0	0	1	RSL24D1	14.9163		PHOX2B	16.2612
0	0	1	0	MRPS35	14.7962		STAU2	16.2272
1	0	0	1	SAFB2	14.7605		MAGOHB	16.2159
0	0	1	0	DNTTIP1	14.682		MKI67	16.2044
0	0	0	1	UTP11	14.6317		SDAD1	16.1961
0	0	0	2	PHF2	14.52		NCOA5	16.1637
0	0	0	1	ATP5F1C	14.467		ZCCHC3	16.1579
0	0	1	0	TRIM26	14.3929		HNRNPL	15.9989
0	0	0	1	SSBP3	14.3779		NOC2L	15.9245
0	0	0	1	IMP4	14.3503		SLTM	15.8784
0	0	1	0	SLTM	14.2999		DDX10	15.7868
1	0	0	1	AURKB	14.2762		DYNLL2	15.7566
0	0	0	1	TOE1	14.134		RBM14	15.7547
2	0	0	1	WDR61	6.20853		ATAD3B	15.7394
1	0	2	3	NCOA5	1.6355		RRP15	15.7326
1	0	1	1	PHC2	1.52335		MRPL9	15.7074
0	1	1	2	RRP1	1.38991		PPIG	15.6903
1	1	1	2	LBR	1.35322		CBX1	15.6529
2	1	1	2	EIF3H	1.15567		MEAF6	15.6007
2	0	1	2	NSD2	1.11806		PRRC2A	15.5605
0	1	1	1	AP3S1	0.938751		RIOX2	15.4515
1	0	0	2	ZC3H18	0.868755		PHF6	15.4478
1	0	1	1	ATAD3B	0.659685		ZNF22	15.4473
1	0	0	1	POLR2E	0.622009		CDCA8	15.4427
1	0	2	1	SRSF8	0.597801		BRPF1	15.4358
1	0	0	2	SMARCA1	0.588327		DCD	15.4322
1	0	1	1	TBC1D10C	0.487204		YWHAZ	15.4062
1	0	1	1	CBX1	0.479126		LBR	15.3818
0	1	0	1	HMGA1	0.458199		BCAS2	15.3037
5	4	3	3	FBL	0.444676		MRPS31	15.2904
6	5	6	5	RPLP2	0.36763		SF3B1	15.2245
2	1	2	1	DCD	0.343068		SUB1	15.2192
2	1	2	3	RPL11	0.340194		MRPS2	15.186
2	0	1	2	FXR1	0.285423		RBM3	15.1159
0	1	1	0	MRPL57	0.285083		ZC3H18	15.0937
3	3	3	3	SAP18	0.276758		ASCC1	15.0566
8	8	8	9	NOLC1	0.270232		ZNF304	15.0297
4	5	4	3	RPS2	0.266428		DDX31	14.9499
6	4	2	4	RPL19	0.173028		NUFIP2	14.9191
0	1	0	1	PSME3	0.158812		PPP1CB	14.904
1	0	1	1	CENPV	0.122724		CENPV	14.8601
3	0	0	3	NUFIP2	0.101451		EIF1AX	14.8569
7	5	6	6	RPS20	0.0774505		MRPS18B	14.8383
11	6	8	10	ACIN1	0.0719415		RAN	14.8061
4	5	2	4	NPM1	0.0518943		ATXN2L	14.79
1	0	0	1	PHF10	0.0354935		NKAP	14.7847
3	1	2	3	SPATS2L	0.0281966		PHC2	14.7659
6	0	0	5	BRPF1	0.023493		RPS19BP1	14.7643
3	0	2	3	SRSF9	0.0134674		RRP1	14.7331
1	0	1	0	SNRPF	0.00733667		MRPS33	14.7309
0	0	0	0	ZNF304	0		RPF1	14.7212
0	0	0	0	EIF1AX	0		IMP4	14.6912
0	0	0	0	POLR2C	0		SRP19	14.6818
0	0	0	0	CIR1	0		TRA2A	14.6546
0	0	0	0	EDF1	0		NSD2	14.6488
0	0	0	0	DYNC1I1	0		LCK	14.6307
0	0	0	0	SPATA18	0		DDX52	14.6263
0	0	1	0	LRAT	0		MRPS23	14.6214
0	0	0	0	AVIL	0		MTF2	14.6173
0	0	0	0	CXCR3	0		POLR2C	14.6101
0	0	0	0	PHOX2B	0		ZNF326	14.6097
0	1	0	0	EIF4H	0		MRPS21	14.5765
0	1	0	0	RASAL3	0		EXOSC3	14.5757
0	0	1	0	NUP160	0		SRSF6	14.5728
0	0	0	1	H2BE1	0		EXOSC6	14.5707
0	0	0	1	PODN	0		CIR1	14.5555
1	0	0	0	HMGB2	0		MEPCE	14.5543
1	0	0	0	PEBP1	0		FXR2	14.5358
1	0	0	0	VDAC2	0		HNRNPA0	14.5294
1	0	0	0	FKBP1A	0		G3BP1	14.5286
1	0	0	0	PITRM1	0		EDF1	14.5184
1	0	0	0	SUMO4	0		MRM3	14.4776
1	0	0	0	TFB1M	0		SAFB2	14.4553
1	0	0	0	NUP205	0		NOP53	14.4504
1	0	0	0	SMARCE1	0		RBBP5	14.4404
1	0	0	0	FUBP1	0		RTF1	14.4265
1	0	0	0	SPEN	0		LLPH	14.3284
1	0	0	0	CFAP20	0		MAGOH	14.2954
4	0	1	5	DNTTIP2	-0.0315398		TBL2	14.2928
10	10	9	10	RBMX	-0.0442079		KAT7	14.286
1	1	0	2	FXR2	-0.0540995		SPATS2	14.2835
8	6	4	7	RRP1B	-0.0797634		EFTUD2	14.2834
0	1	1	0	VAMP5	-0.0832423		RAVER1	14.2491
1	0	0	1	ZFX	-0.0901227		CEBPZ	14.1759
5	4	7	5	IGHG1	-0.106378		TRIP4	14.0731
1	2	1	3	RPL22	-0.114281		MATR3	14.0299
2	0	0	2	RFC2	-0.11441		YBX3	13.9072
4	1	1	5	PTCD3	-0.130682		DYNC1I1	13.6135
7	6	4	9	EIF3E	-0.13399		SPATA18	11.9895
1	0	0	1	SNW1	-0.141831		SRSF9	2.96477
2	1	3	2	ZRANB2	-0.145004		RPL11	2.9329
3	2	3	3	PRPF19	-0.14694		RPS15	2.62893
6	2	6	5	XRN2	-0.153765		NOM1	2.58656
1	2	1	2	MRPS25	-0.162929		NOP58	2.48673
2	1	1	1	EIF3G	-0.166743		H1-3	2.43214
1	1	1	1	NUCKS1	-0.178938		EEF2	2.40827
6	3	4	4	MACROH2A1	-0.182623		RPL30	2.31091
2	0	1	1	NKAP	-0.184228		C7orf50	2.28555
5	2	4	3	HDGFL2	-0.197441		CBX2	2.14552
2	2	2	2	ERH	-0.206046		RPS21	2.09835
1	0	1	1	TRPM8	-0.211117		DDX3X	1.99376
2	2	0	4	EFTUD2	-0.212624		BRIX1	1.92434
1	2	2	1	MRPS15	-0.226154		SRSF8	1.91894
9	8	8	10	RBM28	-0.230273		CHD1	1.86596
5	2	2	7	EIF3B	-0.25631		ABCF2	1.84207
5	2	2	4	RPL18A	-0.261817		RNF2	1.84034
3	1	2	3	KRI1	-0.262181		NOP16	1.83066
2	5	6	4	RPL35A	-0.264395		CBX8	1.70046
3	1	2	2	CBX3	-0.266834		RPL21	1.67536
1	1	0	1	MPHOSPH10	-0.272107		RPS27L	1.66847
2	2	2	2	AURKAIP1	-0.273263		KRR1	1.6291
5	3	3	5	IRS4	-0.274252		H1-2	1.59879
2	1	0	3	DDX52	-0.278818		DDX27	1.58287
1	1	1	1	CDKN2A	-0.286856		SPATS2L	1.58139
8	6	6	5	RPS13	-0.287164		TSR1	1.57974
3	1	2	2	SNRNP70	-0.292729		RPS8	1.57679
7	4	5	4	RPS5	-0.304328		IRS4	1.56051
2	1	1	2	NOB1	-0.306846		H2BC18	1.49518
4	3	4	3	MRPS27	-0.307465		RPS6	1.46608
5	3	4	5	MRTO4	-0.310252		SNRPD2	1.46371
2	2	2	2	RPS27	-0.315012		ZBTB11	1.43798
6	3	4	5	EIF3I	-0.316937		NPM1	1.43286
3	3	2	3	SRSF7	-0.318685		SNRPA1	1.43258
9	8	6	10	BRD4	-0.319367		PNN	1.35953
12	8	10	11	SMARCA5	-0.323872		RPS27	1.35543
3	2	3	3	MRPS12	-0.331325		LARP4	1.35528
1	1	1	1	C18orf21	-0.334496		COG1	1.34426
1	0	0	1	TECR	-0.336532		LARP1	1.32844
5	4	2	6	ABCF2	-0.336916		EBNA1BP2	1.32238
1	0	1	0	RAVER1	-0.343451		GLYR1	1.29307
3	1	0	4	SNRNP200	-0.351153		COIL	1.29291
1	0	0	1	ASCC1	-0.353665		KRI1	1.29266
1	0	1	0	RITA1	-0.361222		FBL	1.27865
2	1	0	2	FAM193B	-0.368575		NUCKS1	1.27553
12	10	7	11	SUPT16H	-0.374957		SNRNP70	1.26881
6	5	3	7	RSL1D1	-0.379482		LTV1	1.25863
21	20	14	20	RPS3A	-0.385276		SCAF1	1.23684
2	2	2	2	CBX5	-0.385822		BMI1	1.19737
3	3	3	3	RPS23	-0.389858		RPL9	1.18898
3	0	0	3	NOC2L	-0.390435		RPL22	1.17247
1	1	1	1	RPL36A	-0.392768		SUZ12	1.15488
4	2	1	3	RPL35	-0.405338		GTSE1	1.12022
11	7	7	7	RPL17	-0.414667		RPL32	1.11923
7	5	5	5	FMR1	-0.419262		LARP7	1.10895
4	3	4	3	C7orf50	-0.424619		CAPRIN1	1.10776
1	1	1	1	NOL7	-0.42691		CKAP2L	1.0949
3	4	3	5	EMD	-0.429137		EHMT1	1.07638
6	3	4	5	RRP12	-0.429415		EIF3B	1.04525
4	4	4	3	RPL18	-0.438559		VIM	1.04222
5	4	4	4	RPS7	-0.445886		CCDC137	1.01206
2	1	2	2	RPL29	-0.455226		LYAR	0.995847
1	0	0	1	LARP4B	-0.457829		AP3D1	0.987464
4	4	4	4	RPS28	-0.463014		EIF3CL	0.986287
13	9	7	12	RPL7A	-0.467855		SURF6	0.986103
1	1	1	1	RPL36AL	-0.468903		SRSF5	0.969286
5	1	2	2	RNPS1	-0.471029		PPAN	0.943252
5	2	2	4	BRD3	-0.472863		PRPF8	0.93644
2	3	1	2	GTSE1	-0.476279		EIF3A	0.935769
13	7	3	12	EIF3A	-0.492595		H2AZ2	0.934853
1	2	1	2	C19orf53	-0.493081		TRMT10C	0.922926
1	0	0	1	DDX41	-0.494776		SNRPB2	0.920443
4	4	2	5	CBX8	-0.498417		GTPBP4	0.917817
11	12	9	12	NAT10	-0.504534		XRN2	0.907394
4	2	1	4	KHDRBS1	-0.50598		RPL5	0.886572
11	8	5	10	EIF4A3	-0.507935		BRD4	0.881303
4	4	4	3	YBX1	-0.508788		DECR1	0.863186
8	6	6	8	SRP68	-0.51584		SERBP1	0.858895
1	1	1	1	BMI1	-0.516195		H4C1	0.843388
3	2	2	3	MRPS5	-0.517518		POLR2L	0.825686
5	4	4	4	EIF3D	-0.51757		RPS18	0.805284
9	6	8	8	RPL23A	-0.518841		SRRM1	0.795783
6	4	4	5	RPL23	-0.519834		HDAC2	0.792663
1	0	0	1	RBM3	-0.521133		HNRNPA3	0.784093
10	11	9	11	LARP1	-0.522917		RPL10A	0.779524
8	6	4	7	EBNA1BP2	-0.52305		PNO1	0.778591
4	2	1	3	RBM39	-0.528958		AURKAIP1	0.778526
5	7	5	8	RPS11	-0.531085		RPS19	0.769613
8	7	6	7	CHTOP	-0.535541		GPATCH4	0.768385
9	7	10	8	GNL3	-0.54096		NVL	0.768006
9	5	5	4	LYAR	-0.558681		HSPA1B	0.756242
16	14	10	15	NOP2	-0.564358		SLC25A6	0.731656
8	4	3	6	CHD1	-0.568423		CDC5L	0.723974
6	5	5	6	GPATCH4	-0.569268		FMR1	0.713493
7	5	6	6	H1-0	-0.57023		H2BC21	0.71077
4	4	2	4	SRSF1	-0.578226		STAU1	0.708
5	5	4	4	H1-2	-0.59137		RBM34	0.691262
54	42	40	36	NUMA1	-0.602374		NOB1	0.689446
1	0	0	1	EZH2	-0.605633		DHX15	0.682565
17	13	11	11	MYBBP1A	-0.610005		SNRPB	0.670268
3	1	1	2	SUZ12	-0.61101		MRPS22	0.666963
1	1	1	1	SLC25A6	-0.615303		ASCC2	0.664991
16	13	12	15	THRAP3	-0.615975		EIF3L	0.660378
11	8	6	9	HP1BP3	-0.623731		RPL19	0.659232
7	4	4	6	MACROH2A2	-0.624268		AP3B1	0.657646
1	1	1	1	IGLL5	-0.628589		NMNAT1	0.653565
2	0	1	1	CDCA8	-0.62921		BYSL	0.652929
17	16	14	10	NCL	-0.646794		RPL36	0.651287
28	19	17	20	DDX21	-0.65051		KNOP1	0.649313
7	1	2	5	AHCTF1	-0.651537		HERC5	0.647892
4	0	0	3	KMT2A	-0.657409		DDX24	0.643555
5	5	3	2	RPL38	-0.661037		MRPS25	0.64243
25	18	18	17	PRRC2C	-0.662076		RNPS1	0.639717
14	13	13	13	RPL7	-0.665087		ACP1	0.639235
2	3	1	3	CAPRIN1	-0.670969		RPL18	0.625248
1	1	1	1	SEC24A	-0.673848		ACIN1	0.618869
4	3	2	4	RPL28	-0.6749		RPL24	0.608091
2	2	1	2	SRP9	-0.678072		BRD2	0.607548
2	1	0	2	KAT7	-0.681277		PPP1CC	0.603572
3	3	2	2	SRP14	-0.681977		SRSF1	0.603137
13	7	5	10	DDX17	-0.683062		LRAT	0.573725
3	1	1	2	CEBPZ	-0.687545		RBMX	0.572789
1	0	1	0	FCF1	-0.690255		PABPC1	0.557727
10	8	4	8	EIF3L	-0.693025		MRPS26	0.55575
5	1	1	4	PRRC2A	-0.694056		FAU	0.553315
3	1	1	3	CTCF	-0.694241		SNU13	0.549781
1	1	0	1	ZCCHC17	-0.698148		C11orf98	0.541733
3	1	1	2	CWC22	-0.698935		RPS10	0.541456
13	8	8	9	RPLP0	-0.703128		RPL31	0.540741
12	11	5	10	BRD2	-0.713424		RPL6	0.540563
2	0	0	1	ZNF346	-0.717116		MRPS5	0.539233
5	4	1	5	NOP14	-0.726096		DNTTIP2	0.53856
3	2	1	3	FAM207A	-0.727663		UBTF	0.535052
1	0	0	1	CMAS	-0.729395		DKC1	0.521644
5	2	2	3	RNF2	-0.729902		RSL1D1	0.515984
16	9	7	10	DDX24	-0.732395		IQSEC2	0.512848
3	3	2	3	RPS12	-0.733304		SON	0.506633
15	12	9	12	NKRF	-0.733806		IGF2BP1	0.504708
1	1	1	1	PWP1	-0.738916		RACK1	0.503038
13	8	7	6	VIM	-0.73996		PAK1IP1	0.496031
7	6	3	7	RBM34	-0.744444		RPS24	0.492584
14	7	6	11	BAZ1B	-0.74521		MRPL27	0.483411
11	7	8	6	GTPBP4	-0.745449		EIF3E	0.470695
4	3	1	3	COIL	-0.753238		MRPL57	0.451712
7	6	3	4	RPSA	-0.754587		EEF1A1	0.450234
4	3	3	3	POM121C	-0.758941		RPL17	0.447523
3	2	1	3	SNU13	-0.759094		DDX21	0.447372
3	3	3	3	RPS25	-0.761238		SLC25A5	0.444664
14	8	4	11	SERBP1	-0.763691		PRKRA	0.44392
7	6	6	7	RPL13	-0.766132		RPL35A	0.422595
1	0	1	0	MAGOHB	-0.777728		RPL27	0.417641
3	1	1	3	SPATS2	-0.778493		SRP9	0.416268
12	8	3	10	EIF3CL	-0.787436		RPL4	0.416076
10	7	7	8	RPS19	-0.7878		NOLC1	0.410203
2	2	1	2	PPP1CC	-0.791934		RPL13A	0.408222
6	5	1	7	RBM15	-0.792014		SAP18	0.406667
6	2	2	4	NOP16	-0.79636		ALYREF	0.399526
3	1	1	1	LAS1L	-0.805978		RPL13	0.398026
3	0	0	2	INCENP	-0.810398		PGAM5	0.390736
2	1	0	2	SCAF1	-0.812494		FAM207A	0.389959
23	21	19	21	DHX30	-0.812507		BCLAF1	0.388389
1	0	0	1	HNRNPA0	-0.812834		EMD	0.38248
10	9	7	7	RPL15	-0.817018		H1-0	0.378821
7	1	3	3	BYSL	-0.820045		MRPS7	0.377968
1	0	0	1	POLR2L	-0.820375		RPS20	0.375428
4	4	1	2	RPL36	-0.823321		EIF3G	0.368617
11	7	7	9	RPL3	-0.823377		BAZ1B	0.354793
4	2	1	1	H2AZ2	-0.826102		DAP3	0.353299
4	2	0	2	CCDC86	-0.828065		SHROOM3	0.340376
32	28	20	23	SEC16A	-0.828886		KHDRBS1	0.33941
5	3	2	3	FYTTD1	-0.830967		NUMA1	0.337917
3	5	5	5	RPL27A	-0.831003		EIF3I	0.333123
18	16	6	18	SON	-0.834662		TEX10	0.331139
8	3	3	6	NOM1	-0.838253		NCL	0.329883
12	7	3	5	BCLAF1	-0.847138		MMTAG2	0.325522
4	4	4	5	RPS15A	-0.848954		THRAP3	0.324624
3	2	2	2	PPAN	-0.849445		RPL29	0.324518
15	13	10	13	RPL6	-0.860711		RPLP0	0.321869
11	13	6	8	RPS4X	-0.863763		RPL26	0.320074
3	3	0	4	SNRPA1	-0.872075		RPS5	0.318391
4	2	2	2	RPL12	-0.874335		HDGFL2	0.315985
5	4	3	4	PGAM5	-0.876679		CDKN2A	0.311792
3	0	0	2	TRIP4	-0.876767		RPLP2	0.307659
3	2	1	2	RPS21	-0.881011		RPS25	0.306592
11	5	6	7	PNN	-0.882827		RPL7A	0.299303
6	1	1	3	SDAD1	-0.886598		RPS9	0.295219
7	6	4	7	H1-10	-0.887311		RRS1	0.275501
3	2	1	3	ZCCHC3	-0.889934		POP1	0.271705
6	5	4	5	CKAP2L	-0.894791		DDX50	0.271038
4	0	0	3	RFC3	-0.896421		RPS16	0.266652
10	9	8	8	RPL26	-0.898742		DHX57	0.264019
10	6	4	9	NVL	-0.899869		HNRNPR	0.262791
1	0	0	1	PARP2	-0.901789		LAS1L	0.25815
2	2	1	2	CCDC137	-0.906741		YTHDC1	0.256714
17	15	7	14	RPS3	-0.90793		RPL12	0.252397
9	5	2	6	DDX18	-0.914885		RPS3	0.249897
9	6	3	7	POP1	-0.916789		H1-10	0.247447
3	2	2	1	RPS15	-0.920715		EIF4A3	0.245033
7	6	5	5	MRPS22	-0.92073		RBM28	0.24262
8	5	4	5	NUSAP1	-0.924018		RPS11	0.218275
5	2	3	3	SRP72	-0.925682		RPS15A	0.206204
1	1	0	1	ISG20L2	-0.927428		RPL36A	0.204385
11	12	8	7	RPS8	-0.927666		MYBBP1A	0.200091
43	32	12	17	H4C1	-0.927667		RPL15	0.192943
2	1	1	1	NAF1	-0.927832		ZNF593	0.183237
5	5	4	4	RPL8	-0.927862		RPSA	0.173973
5	4	3	4	RRM2	-0.929652		SLC25A11	0.16873
2	1	0	2	UTP18	-0.931927		RPL23A	0.163014
5	4	2	4	GLYR1	-0.9322		RPL18A	0.158226
9	3	3	4	UBN2	-0.932521		RPL34	0.155678
2	0	0	2	YTHDF2	-0.933363		C8orf33	0.15379
15	12	8	13	TOP2A	-0.934692		TCOF1	0.153368
16	13	7	13	UBTF	-0.938341		RPS7	0.152942
2	0	0	2	NSA2	-0.943237		RPL28	0.145446
14	5	3	11	ASCC3	-0.943531		RPL23	0.145363
1	1	0	1	ACP1	-0.952767		RPS14	0.144588
8	6	4	5	WDR18	-0.953744		DDX17	0.14443
9	5	2	7	RPL10A	-0.966252		RRP1B	0.144423
1	1	0	1	ZNF593	-0.969066		SUPT16H	0.138214
6	2	2	3	DHX57	-0.973238		PRPF19	0.136563
3	2	2	2	RPL34	-0.98206		RUVBL2	0.13448
6	1	2	4	KRR1	-0.982645		DDX5	0.134264
8	8	6	9	RPS16	-0.987051		SRRM2	0.133898
5	3	5	4	RPS10	-0.990836		PARP1	0.128399
2	1	1	1	ARL6IP4	-0.996016		RBM8A	0.122137
3	0	1	2	ZNF22	-1.01585		ASCC3	0.11244
1	0	0	1	TCF20	-1.02536		HP1BP3	0.103262
4	3	2	4	MRPL22	-1.02777		DDX18	0.101964
6	3	3	3	RPL10	-1.02873		RPL3	0.0991121
3	2	1	1	SNRPD3	-1.03423		MRPS28	0.0951485
6	2	1	4	MRPS34	-1.03814		SNRPD3	0.0802468
9	8	7	9	RPS9	-1.03862		NOP2	0.0699438
11	8	6	7	STAU1	-1.03919		RPL8	0.0589271
12	9	6	10	DDX50	-1.04332		EIF3H	0.0567303
13	2	1	10	PRPF8	-1.04496		HNRNPC	0.0417433
7	6	4	6	DHX9	-1.06008		NOP14	0.0393836
4	4	2	4	RPF2	-1.06532		MSH6	0.0272502
20	17	9	17	TCOF1	-1.06961		NIFK	0.02524
4	2	1	3	NMNAT1	-1.07104		RPL27A	0.0225097
4	2	3	2	NIFK	-1.0715		SRP14	0.0217145
6	3	1	3	HNRNPH1	-1.07544		RPL36AL	0.0160791
7	5	3	4	RUVBL1	-1.08047		HNRNPM	0.00651217
4	4	4	3	FTSJ3	-1.08293		RPS2	0.00263222
4	3	2	4	RBM8A	-1.0833		MRPS9	0
11	8	3	7	PELP1	-1.08342		YTHDC2	0
9	8	5	7	DDX54	-1.08851		MRPS6	0
11	10	5	9	CKAP2	-1.09072		BCL9L	0
1	1	1	1	IGHV6-1	-1.10139		MOV10	0
3	3	3	2	C8orf33	-1.10951		CALML5	0
1	1	0	1	TMEM33	-1.11428		ACSL6	0
2	2	0	2	SNRPB2	-1.11645		RSBN1L	0
5	5	2	1	HNRNPC	-1.11847		RSL24D1	0
2	2	0	2	SMARCC1	-1.12652		DNTTIP1	0
1	0	0	1	MRPS33	-1.12925		UTP11	0
6	3	2	3	DDX3X	-1.1311		PHF2	0
12	10	9	10	RPL4	-1.13199		ATP5F1C	0
9	5	6	6	RPS6	-1.13997		TRIM26	0
1	1	0	1	SRP19	-1.14233		SSBP3	0
2	3	1	3	MRPS26	-1.14506		TOE1	0
1	2	0	2	LACTB	-1.15071		EIF4H	0
12	9	5	8	SRRM2	-1.15299		RASAL3	0
7	4	2	4	KNOP1	-1.15552		NUP160	0
6	5	2	5	RPL31	-1.15758		H2BE1	0
4	2	1	2	CCDC59	-1.1581		PODN	0
4	1	0	3	DDX56	-1.15888		VAMP5	0
4	3	2	2	SNRPD2	-1.16283		PDCD11	0
3	0	0	2	RTF1	-1.16588		SMIM26	0
3	2	3	2	GNL2	-1.16702		GSN	0
5	3	2	4	DECR1	-1.17139		COQ8B	0
5	2	2	3	RIOX2	-1.17277		ZFYVE16	0
1	1	0	1	EXOSC6	-1.17807		PNISR	0
1	1	0	1	BCAS2	-1.1818		PCP4	0
7	5	3	5	IGF2BP1	-1.18468		PCMT1	0
1	1	0	1	SHROOM3	-1.18553		FSCN2	0
3	2	0	2	CHD8	-1.18979		KPNB1	0
1	0	0	1	H2AC21	-1.19312		DLST	0
13	11	6	9	DDX5	-1.19645		FLG2	0
7	4	5	7	RPL14	-1.19794		ADGRL2	0
3	3	2	2	SLC25A5	-1.19966		CNP	0
4	2	2	2	HNRNPA1	-1.20107		ANXA2	0
4	6	2	5	MMTAG2	-1.2016		CCT4	0
14	9	6	9	HNRNPU	-1.20173		DSG1	0
3	2	0	2	DIMT1	-1.21591		DSC1	0
7	7	2	6	RACK1	-1.21654		TXN	0
1	0	1	0	MRPS31	-1.21756		JUP	0
5	4	2	4	RBBP4	-1.21952		SPTBN1	0
3	1	1	1	ASCC2	-1.22329		RPS29	0
5	1	0	3	KPNA2	-1.23059		DSP	0
3	2	2	2	GAR1	-1.23117		AURKB	0
4	4	3	3	RPL27	-1.23188		SMARCA1	0
1	1	0	1	GRWD1	-1.24		PHF10	0
2	1	0	1	TRA2B	-1.24622		SNRPF	0
23	18	10	13	HNRNPM	-1.24997		HMGB2	0
4	4	3	3	C11orf98	-1.25317		PEBP1	0
35	27	18	20	PARP1	-1.25599		VDAC2	0
2	2	1	1	DDX55	-1.2616		FKBP1A	0
2	1	1	1	ALB	-1.26417		PITRM1	0
6	2	0	4	DDX31	-1.26725		SUMO4	0
4	3	3	3	RPS17	-1.26868		TFB1M	0
3	1	0	2	MRPS23	-1.27781		NUP205	0
12	10	5	8	HNRNPA2B1	-1.27873		SMARCE1	0
10	8	4	5	RPS14	-1.27927		FUBP1	0
2	1	0	1	DYNLL2	-1.28516		SPEN	0
1	2	0	2	SRSF5	-1.28997		CFAP20	0
4	2	2	2	SENP3	-1.29094		ZFX	0
19	10	2	12	TOP2B	-1.29826		SNW1	0
15	14	9	12	POLDIP3	-1.30188		TECR	0
2	1	2	1	RPS26	-1.30431		RITA1	0
10	5	4	6	RPS24	-1.30936		LARP4B	0
2	2	0	2	RPL22L1	-1.31506		DDX41	0
13	7	5	7	NOP56	-1.31753		EZH2	0
7	3	1	4	MSH6	-1.31901		FCF1	0
2	1	1	1	PRKRA	-1.3256		ZCCHC17	0
3	2	1	2	CMSS1	-1.33015		CMAS	0
8	3	1	4	MKI67	-1.33366		PARP2	0
2	2	2	2	YTHDC1	-1.33748		ISG20L2	0
2	0	0	1	PUM3	-1.33964		TMEM33	0
5	1	1	2	POLR2B	-1.34665		LACTB	0
1	1	0	1	MEPCE	-1.35468		H2AC21	0
7	7	1	6	TRIM28	-1.35949		RRP7A	0
10	4	2	3	DKC1	-1.36281		MDC1	0
3	2	1	1	RRS1	-1.37636		MRPS11	0
6	3	2	4	LTV1	-1.37769		PES1	0
11	8	4	5	HSPA1B	-1.37845		SFN	0
3	3	2	3	HNRNPA3	-1.3824		BZW2	0
4	2	1	1	SLC25A11	-1.38658		PDHA1	0
5	6	2	3	TUBA1A	-1.38961		CHD4	0
9	8	2	7	PABPC1	-1.39441		SF3A3	0
3	2	0	2	DAP3	-1.40318		AGK	0
4	4	2	3	ALYREF	-1.40853		CDC73	0
2	0	0	1	PLRG1	-1.40903		ARPC4	0
2	0	0	1	MRPL47	-1.41336		DARS1	0
11	8	4	7	TEX10	-1.41348		PAFAH1B3	0
2	0	0	1	NOC3L	-1.41675		PPP2R1A	0
2	1	1	1	TUBB	-1.42299		SPOUT1	0
8	3	1	4	ZBTB11	-1.42616		NDUFA4	0
1	1	0	1	RRP7A	-1.42768		MRPL3	0
3	2	1	2	CUL4B	-1.43366		PTGES3	0
2	1	0	2	RTCB	-1.43923		AARS1	0
3	1	1	1	MRPS7	-1.44903		SRPK2	0
8	2	1	4	DDX27	-1.45921		PURA	0
3	1	1	1	NOP53	-1.46007		SUPT6H	0
2	2	2	2	RPL32	-1.46108		RRP36	0
8	6	5	4	RPL13A	-1.46789		ECH1	0
4	2	1	2	ZNF280C	-1.47043		ARF3	0
2	1	0	1	MRPS28	-1.48228		CAMK2D	0
11	7	4	6	DHX15	-1.49022		VARS1	0
4	1	1	1	G3BP2	-1.49265		MRPS17	0
6	2	1	3	CDC5L	-1.49414		EXOSC4	0
1	1	0	1	NHP2	-1.50712		OLA1	0
2	2	2	0	RPL37A	-1.50985		MAP3K20	0
2	3	1	1	MRPL9	-1.51339		POLR2H	0
4	1	0	2	CABIN1	-1.51392		RALY	0
3	1	0	2	PSRC1	-1.52162		POLRMT	0
8	7	4	4	SSRP1	-1.52842		MCM3	0
1	1	0	1	SRRM1	-1.52949		AIFM1	0
2	0	0	1	TBL2	-1.53552		ZNF275	0
10	6	2	7	AP3B1	-1.54755		PDIA3	0
6	5	2	4	TOP1	-1.54976		DEK	0
8	2	1	4	AP3D1	-1.56128		FH	0
21	15	13	15	RPL5	-1.57948		DCAF13	0
5	2	2	3	WDR5	-1.58614		CNOT1	0
1	0	0	1	MDC1	-1.59092		UPF3B	0
1	1	0	1	PAK1IP1	-1.59093		DDX1	0
2	1	0	1	TRMT10C	-1.59498		SLC1A3	0
2	1	0	1	KAT6A	-1.59687		FAM120A	0
3	1	0	1	MRPS2	-1.59917		RBM12B	0
3	3	2	2	SRSF3	-1.60192		ATP5PD	0
2	2	1	2	RPL9	-1.62865		FARSB	0
5	3	0	3	LARP4	-1.6338		AHCYL1	0
1	1	0	1	PPP1CB	-1.65124		NTHL1	0
7	1	0	3	POLR2A	-1.65264		MRPL11	0
2	2	1	1	BRIX1	-1.65563		PRRC2B	0
1	1	0	1	MRPS11	-1.66075		RAB7A	0
7	5	0	4	DDX10	-1.67307		PPP3CA	0
1	2	1	1	TUBB4B	-1.67797		CNOT3	0
8	4	4	3	HIRA	-1.67907		YWHAQ	0
7	5	2	4	NOP58	-1.70418		RPN1	0
2	0	0	1	ILF2	-1.71194		RDX	0
3	1	2	3	H2BC18	-1.71292		BCL7C	0
3	0	0	1	EXOSC10	-1.75144		RAB34	0
5	3	2	2	SURF6	-1.78871		RRP8	0
3	1	0	1	G3BP1	-1.81024		PHF14	0
1	2	0	1	SRSF6	-1.81459		AHCY	0
2	0	0	1	PRR11	-1.82493		POP4	0
1	1	0	1	H3-2	-1.83131		RALYL	0
3	0	2	0	MRPS18B	-1.83682		WDR12	0
2	1	0	1	MRPL16	-1.84403		KPNA1	0
3	3	1	2	H1-3	-1.84417		PABPN1	0
6	1	1	3	CBX2	-1.84673		SKIV2L	0
3	1	0	1	MTF2	-1.84951		ATP6V0A1	0
1	1	1	0	MRPL27	-1.85045		ZNF281	0
1	12	1	4	HRNR	-1.85392		IARS1	0
3	0	0	2	TTC37	-1.85823		ATIC	0
4	4	2	2	MIDEAS	-1.87326		RFC4	0
4	4	0	3	ZNF512B	-1.8744		PHF8	0
2	1	0	1	PHF6	-1.87496		CBX6	0
9	6	1	3	RUVBL2	-1.89584		MTA2	0
9	1	0	4	PHIP	-1.91573		UBE2NL	0
2	1	0	1	SUB1	-1.92018		MTHFD1	0
3	3	0	2	AP3M1	-1.93471		HOXB6	0
2	1	0	1	PPIG	-1.95569		ZNF862	0
3	2	1	2	SEC13	-1.96471		MRPS24	0
3	1	0	1	ACTL6A	-1.97746		EED	0
3	1	0	1	PRPF3	-1.99449		PPIB	0
1	1	0	1	PES1	-2.02071		ZFP91	0
4	2	0	2	RBM14	-2.02512		CNOT2	0
2	1	1	0	MRPS14	-2.04226		PRR3	0
2	1	1	1	FAU	-2.04453		RBMX2	0
1	0	1	0	SFN	-2.09742		SNRPC	0
7	4	1	3	STAU2	-2.13877		SLC25A4	0
5	3	1	1	HERC5	-2.14356		BMS1	0
9	7	1	4	TSR1	-2.15863		LAMC1	0
2	1	0	1	GPATCH8	-2.18256		RPP30	0
3	0	0	1	ZNF768	-2.19216		EEF1A2	0
7	6	0	4	EEF2	-2.19485		HACD3	0
7	2	0	3	LARP7	-2.20944		SYN2	0
3	0	0	2	DHX37	-2.23433		RAB15	0
2	0	0	1	RRP9	-2.27837		SMIM4	0
5	2	0	3	RRP15	-2.27982		TSPYL1	0
4	2	0	2	EIF3F	-2.28489		POLR2G	0
1	1	1	0	THAP5	-2.30373		MAP2	0
3	2	0	1	YWHAZ	-2.32692		DDOST	0
4	3	0	2	HNRNPF	-2.35358		EIF2B1	0
5	3	0	3	MRPL14	-2.39512		RFC5	0
3	2	1	1	H2BC21	-2.41535		MRPS10	0
5	3	2	1	SLC25A3	-2.41936		PGRMC1	0
2	0	0	1	ATAD3A	-2.4364		SLC25A10	0
23	16	4	8	HSPA8	-2.48705		PHB2	0
5	0	0	1	SF3B3	-2.53073		ACTN1	0
3	1	0	1	HNRNPL	-2.53181		NOL12	0
1	1	1	0	IQSEC2	-2.53779		GSTM3	0
2	0	0	1	TRA2A	-2.55394		RCC2	0
2	2	0	2	GNL3L	-2.56132		CCT2	0
2	1	0	1	RPS19BP1	-2.57043		LDB1	0
9	8	3	3	PRDX1	-2.58865		UTP23	0
2	4	1	1	PCBP1	-2.61525		BBS1	0
1	1	1	1	RPL39	-2.64647		IDH3B	0
3	3	1	2	RPS27L	-2.6624		MAT2A	0
3	2	0	1	DERPC	-2.66981		PTBP2	0
5	2	0	1	HNRNPR	-2.69581		NEFH	0
2	0	0	1	MRM3	-2.75083		CAPZB	0
3	2	1	0	HDAC2	-2.77388		SAFB	0
3	2	1	1	SNRPB	-2.77726		SNAP25	0
5	2	0	2	ATXN2L	-2.81892		ARHGDIA	0
4	1	2	0	PNO1	-2.84501		FUS	0
4	1	0	2	RAN	-2.88462		XRCC6	0
3	3	1	0	DDX28	-2.9501		SEPTIN14	0
9	6	0	3	DDB1	-2.96235		UBN1	0
5	0	0	1	PBRM1	-2.97185		ACLY	0
5	4	2	5	RPL21	-3.03831		CNTN1	0
6	8	1	3	HSP90AB1	-3.10133		GNB1	0
3	2	0	1	PABPC4	-3.19392		PRDX4	0
9	6	2	1	HSP90AA1	-3.20297		HMGB1	0
2	1	0	1	GNAO1	-3.24544		IMPDH2	0
12	9	2	2	ACTB	-3.42661		PARK7	0
4	3	2	0	CFL1	-3.47458		ACAD11	0
4	3	2	1	RPL24	-3.57847		GOT2	0
2	2	1	0	EIF6	-3.5844		ATP6V1E1	0
11	7	6	7	RPS18	-3.59513		HSPE1	0
5	2	0	1	EIF4A1	-3.64386		RAB3A	0
4	3	0	1	NAP1L1	-4.01325		CAPZA2	0
5	4	2	1	EEF1A1	-4.07184		MT-CO2	0
8	8	0	2	HSPA5	-4.23454		VAMP2	0
1	1	1	0	HIC2	-4.29286		MYL6	0
10	9	0	2	HSPD1	-4.46572		PPA1	0
3	1	2	1	RPL30	-4.50457		RPLP1	0
1	1	1	0	HBE1	-4.67023		MRPL33	0
8	7	0	1	HSPA9	-4.747		CDC6	0
18	13	3	1	ATP5F1A	-4.77396		PCBP2	0
6	3	0	1	HNRNPK	-4.81639		MICAL3	0
2	2	1	0	TUBB2A	-4.97459		STMN1	0
3	3	2	1	UBA52	-5.07817		UTF1	0
8	7	1	0	CKB	-5.17908		KAT6A	0
19	15	4	0	ATP5F1B	-5.2177		WDR61	0
14	7	1	1	GAPDH	-5.24615		RFC2	0
3	2	1	0	NIP7	-5.25157		FAM193B	0
6	6	3	0	MBP	-5.32989		ZNF346	0
7	5	1	0	PPIA	-5.72065		UTP18	0
3	2	1	0	H2AC20	-5.83762		YTHDF2	0
13	10	1	0	PKM	-5.9845		NSA2	0
1	0	0	0	BZW2	-13.6094		ARL6IP4	0
1	0	0	0	PDHA1	-13.6678		SMARCC1	0
0	1	0	0	PDCD11	-13.725		PUM3	0
1	0	0	0	CHD4	-13.7663		PLRG1	0
1	0	0	0	SF3A3	-13.9604		MRPL47	0
1	0	0	0	AGK	-13.9779		NOC3L	0
0	1	0	0	SMIM26	-13.98		RTCB	0
1	0	0	0	CDC73	-14.0116		ILF2	0
0	1	0	0	GSN	-14.0256		PRR11	0
1	0	0	0	ARPC4	-14.0315		MRPL16	0
1	0	0	0	DARS1	-14.032		MRPS14	0
0	1	0	0	COQ8B	-14.0547		GPATCH8	0
0	1	0	0	ZFYVE16	-14.1006		RRP9	0
1	0	0	0	PAFAH1B3	-14.1075		ATAD3A	0
1	0	0	0	PPP2R1A	-14.1203		GNL3L	0
1	0	0	0	SPOUT1	-14.129		ARID2	0
0	1	0	0	PNISR	-14.147		ATAD5	0
1	0	0	0	NDUFA4	-14.1535		MYH9	0
1	0	0	0	MRPL3	-14.1574		STIP1	0
1	0	0	0	PTGES3	-14.1801		KHSRP	0
1	0	0	0	AARS1	-14.1838		SUPT5H	0
1	0	0	0	SRPK2	-14.1894		IMP3	0
1	0	0	0	PURA	-14.2061		NDUFS1	0
1	0	0	0	SUPT6H	-14.2167		SFXN1	0
1	0	0	0	RRP36	-14.245		PFN1	0
1	0	0	0	ECH1	-14.253		UQCRC2	0
1	0	0	0	ARF3	-14.2602		SEC23A	0
1	0	0	0	CAMK2D	-14.267		ELAVL1	0
1	0	0	0	VARS1	-14.2958		UTP14A	0
1	1	0	0	MRPS17	-14.2976		PDIA6	0
1	0	0	0	EXOSC4	-14.3003		PRDX3	0
1	0	0	0	OLA1	-14.3294		PHGDH	0
1	0	0	0	MAP3K20	-14.3374		NACA	0
1	0	0	0	POLR2H	-14.3412		ZKSCAN8	0
1	0	0	0	RALY	-14.344		YWHAE	0
0	1	0	0	PCP4	-14.3526		CCT6A	0
1	0	0	0	POLRMT	-14.353		GFAP	0
1	0	0	0	MCM3	-14.3709		FSCN1	0
1	0	0	0	AIFM1	-14.3747		TMPO	0
0	1	0	0	PCMT1	-14.3779		LMNB1	0
1	0	0	0	ZNF275	-14.378		TUBA4A	0
1	0	0	0	PDIA3	-14.3852		ATP1A1	0
0	1	0	0	FSCN2	-14.4016		VDAC1	0
1	0	0	0	DEK	-14.4086		PA2G4	0
1	0	0	0	FH	-14.4311		SLC25A12	0
1	0	0	0	DCAF13	-14.4459		SRPK1	0
1	0	0	0	CNOT1	-14.4472		RPL7L1	0
1	0	0	0	UPF3B	-14.4678		YWHAG	0
1	0	0	0	DDX1	-14.4689		TUBB2B	0
1	0	0	0	SLC1A3	-14.4723		PRDX2	0
1	0	0	0	FAM120A	-14.4825		ALDOC	0
1	0	0	0	RBM12B	-14.5053		PDHB	0
1	0	0	0	ATP5PD	-14.5157		CS	0
1	0	0	0	FARSB	-14.525		EIF3K	0
1	0	0	0	AHCYL1	-14.534		HNRNPH3	0
1	0	0	0	NTHL1	-14.5381		SFPQ	0
1	0	0	0	MRPL11	-14.545		ACO2	0
1	0	0	0	PRRC2B	-14.5467		SYNCRIP	0
1	0	0	0	RAB7A	-14.56		SNRPD1	0
1	0	0	0	PPP3CA	-14.574		ATP1B1	0
1	0	0	0	CNOT3	-14.5797		ACTL6A	0
1	0	0	0	MAGOH	-14.5812		INCENP	0
1	0	0	0	YWHAQ	-14.582		CHD8	0
0	1	0	0	KPNB1	-14.5902		EXOSC10	0
1	0	0	0	RPN1	-14.5902		TTC37	0
1	0	0	0	RDX	-14.5981		PRPF3	0
1	0	0	0	BCL7C	-14.624		ZNF768	0
1	0	0	0	RAB34	-14.6531		DHX37	0
1	0	0	0	RRP8	-14.6915		PABPC4	0
1	0	0	0	PHF14	-14.6955		NIP7	0
1	0	0	0	AHCY	-14.7235		SPTAN1	0
1	0	0	0	POP4	-14.7241		MAP7	0
1	0	0	0	RALYL	-14.7272		USP10	0
1	0	0	0	WDR12	-14.7297		PGAM1	0
1	0	0	0	KPNA1	-14.7335		MRPL15	0
1	0	0	0	PABPN1	-14.7359		ILF3	0
1	0	0	0	SKIV2L	-14.7393		TFRC	0
1	0	0	0	ATP6V0A1	-14.7421		MAP1B	0
1	0	0	0	ZNF281	-14.7457		NOL9	0
1	0	0	0	IARS1	-14.7552		HSPB1	0
1	0	0	0	ATIC	-14.759		NSF	0
1	0	0	0	RFC4	-14.7673		ATP1A2	0
1	0	0	0	PHF8	-14.7914		CCT8	0
1	0	0	0	CBX6	-14.8222		TUBB3	0
1	0	0	0	MTA2	-14.833		ACTA1	0
1	0	0	0	UBE2NL	-14.8437		RBM39	0
1	0	0	0	MTHFD1	-14.8483		KMT2A	0
1	0	0	0	HOXB6	-14.8561		RFC3	0
1	0	0	0	ZNF862	-14.8933		DDX56	0
1	0	0	0	MRPS24	-14.8946		CABIN1	0
1	0	0	0	EED	-14.9031		EIF3F	0
1	0	0	0	PPIB	-14.9113		HNRNPF	0
1	0	0	0	ZFP91	-14.9117		NAP1L1	0
1	0	0	0	CNOT2	-14.9336		EPRS1	0
0	1	0	0	DLST	-14.9385		NOC4L	0
1	0	0	0	YBX3	-14.9531		DNAJA1	0
1	0	0	0	PRR3	-14.9559		UTP3	0
1	0	0	0	RBMX2	-14.9591		DPYSL3	0
1	0	0	0	SNRPC	-14.9607		TUFM	0
1	0	0	0	SLC25A4	-14.965		PHB	0
1	0	0	0	BMS1	-14.982		TCP1	0
1	0	0	0	LAMC1	-14.9961		NONO	0
1	0	0	0	RPP30	-15.0098		MRPL14	0
1	0	0	0	EEF1A2	-15.0155		SF3B3	0
1	0	0	0	HACD3	-15.0351		PBRM1	0
0	1	0	0	FLG2	-15.0401		EEF1G	0
1	0	0	0	SYN2	-15.0579		FASN	0
1	1	0	0	RAB15	-15.0612		PHIP	0
2	0	0	0	ARID2	-15.0752		PRKDC	0
1	0	0	0	SMIM4	-15.0888		YBX1	-0.00521037
0	1	0	0	ADGRL2	-15.1211		GNL3	-0.0194583
0	1	0	0	GLUL	-15.122		NOP56	-0.0232342
1	0	0	0	TSPYL1	-15.1564		DHX9	-0.0255864
2	0	0	0	ATAD5	-15.166		RPS3A	-0.0284366
1	0	0	0	POLR2G	-15.1872		CBX5	-0.0368803
1	0	0	0	MAP2	-15.2165		RBM15	-0.0373275
1	0	0	0	DDOST	-15.2252		NAT10	-0.0787454
1	0	0	0	EIF2B1	-15.2336		TOP2B	-0.0907273
1	0	0	0	ACTBL2	-15.2714		MACROH2A2	-0.0965888
1	0	0	0	RFC5	-15.2873		CKAP2	-0.102499
1	0	0	0	MRPS10	-15.2964		RPF2	-0.103827
2	0	0	0	MYH9	-15.3421		GAR1	-0.105166
1	1	0	0	PGRMC1	-15.3434		FXR1	-0.105646
1	0	0	0	SLC25A10	-15.3439		DDX54	-0.106492
0	1	0	0	CNP	-15.3488		SRP68	-0.117306
1	1	0	0	PHB2	-15.3587		C18orf21	-0.121712
1	1	0	0	ACTN1	-15.3629		NOL7	-0.123689
1	0	0	0	PAK6	-15.3724		RPL7	-0.125664
1	0	0	0	NOL12	-15.3826		CUL4B	-0.141231
2	0	0	0	STIP1	-15.3852		CCDC59	-0.150267
1	0	0	0	GSTM3	-15.392		HNRNPU	-0.161889
2	0	0	0	KHSRP	-15.3991		RPL14	-0.179701
1	1	0	0	RCC2	-15.4695		PRRC2C	-0.187843
1	1	0	0	CCT2	-15.4875		THAP5	-0.220055
1	0	0	0	LDB1	-15.4984		ZRANB2	-0.22497
2	0	0	0	SUPT5H	-15.5243		HNRNPH1	-0.225774
1	0	0	0	LLPH	-15.534		RPS4X	-0.263644
1	0	0	0	UTP23	-15.5791		RPL35	-0.275142
0	2	0	0	ANXA2	-15.5939		WDR5	-0.284442
1	0	0	0	BBS1	-15.6131		HNRNPA2B1	-0.294316
1	1	0	0	IDH3B	-15.6231		SMARCA5	-0.301006
1	1	0	0	MAT2A	-15.6235		ZNF280C	-0.303149
1	0	0	0	PTBP2	-15.6667		POLDIP3	-0.309316
0	2	0	0	CCT4	-15.6731		TOP2A	-0.310651
2	0	0	0	TRAP1	-15.6843		RPS12	-0.312138
1	1	0	0	NEFH	-15.6917		EIF3D	-0.330063
1	1	0	0	CAPZB	-15.711		SRSF7	-0.33122
1	0	0	0	SAFB	-15.7115		RPL10	-0.337058
1	1	0	0	SNAP25	-15.7142		NAF1	-0.34013
2	0	0	0	IMP3	-15.7283		AHCTF1	-0.347063
2	1	0	0	NDUFS1	-15.736		NKRF	-0.386463
1	1	0	0	ARHGDIA	-15.7363		MRPS27	-0.392753
2	0	0	0	SFXN1	-15.7377		RUVBL1	-0.401
1	1	0	0	FUS	-15.7547		WDR18	-0.403832
2	0	0	0	PFN1	-15.7592		FTSJ3	-0.41595
1	1	0	0	XRCC6	-15.7618		DIMT1	-0.427848
1	1	0	0	SEPTIN14	-15.7701		SRSF3	-0.437788
2	0	0	0	UQCRC2	-15.7918		UBA52	-0.439918
1	0	0	0	UBN1	-15.8569		DHX30	-0.454519
1	2	0	0	ACLY	-15.8719		ERH	-0.490249
1	1	0	0	CNTN1	-15.8738		SLC25A3	-0.495909
1	0	0	0	MRPL30	-15.8748		MRTO4	-0.497515
1	0	0	0	GNB1	-15.878		BRD3	-0.499697
1	1	0	0	VCP	-15.8787		AP3S1	-0.507443
2	0	0	0	SEC23A	-15.8924		MRPS12	-0.516726
2	0	0	0	ELAVL1	-15.8925		RPS17	-0.523721
1	0	0	0	EXOSC3	-15.8948		HRNR	-0.526597
2	0	0	0	UTP14A	-15.9182		PELP1	-0.546768
2	1	0	0	PDIA6	-15.9197		MACROH2A1	-0.549668
2	0	0	0	PRDX3	-15.9333		SSRP1	-0.555096
1	1	0	0	PRDX4	-15.9495		GNL2	-0.572185
0	2	0	0	DSG1	-15.9521		RRM2	-0.572872
1	1	0	0	HMGB1	-15.9581		NUSAP1	-0.620421
1	1	0	0	IMPDH2	-15.961		CHTOP	-0.622697
1	1	0	0	PARK7	-15.9727		GRWD1	-0.624199
0	2	0	0	DSC1	-16.0047		HIRA	-0.676097
2	1	0	0	SF3B1	-16.0057		RPS23	-0.723391
1	1	0	0	ACAD11	-16.0139		FYTTD1	-0.723642
2	1	0	0	PHGDH	-16.0357		SENP3	-0.727306
1	0	0	0	RBBP5	-16.0358		ALB	-0.763506
2	1	0	0	NACA	-16.0573		MRPL22	-0.782422
1	1	0	0	GOT2	-16.0849		HSPA8	-0.800741
1	1	0	0	ATP6V1E1	-16.0943		G3BP2	-0.806252
1	1	0	0	HSPE1	-16.0994		KPNA2	-0.861962
2	0	0	0	ZKSCAN8	-16.1278		SRP72	-0.882466
1	1	0	0	RAB3A	-16.1487		MRPS34	-0.884291
1	1	0	0	CAPZA2	-16.1955		MRPS15	-0.899122
1	1	0	0	MT-CO2	-16.2051		ZNF512B	-0.947796
1	1	0	0	CKMT1A	-16.2079		DDX28	-0.967614
0	2	0	0	TXN	-16.2134		RPS26	-0.974141
3	0	0	0	SPTAN1	-16.2343		HNRNPA1	-0.989253
2	1	0	0	YWHAE	-16.2769		SEC16A	-0.999528
1	1	0	0	VAMP2	-16.3014		UBN2	-1.04871
1	1	0	0	MYL6	-16.333		TUBB	-1.05464
1	1	0	0	GOT1	-16.3638		RPL38	-1.09461
1	1	0	0	CCT7	-16.3669		IGHG1	-1.10225
2	1	0	0	CCT6A	-16.3693		POLR2B	-1.10309
2	2	0	0	GFAP	-16.3696		PRDX1	-1.12454
1	1	0	0	MRPS21	-16.3755		TUBB4B	-1.16694
3	0	0	0	MAP7	-16.4307		TUBA1A	-1.17291
3	0	0	0	USP10	-16.4479		CTCF	-1.1984
1	1	0	0	PPA1	-16.4516		CCDC86	-1.20363
2	1	0	0	FSCN1	-16.4809		RPS13	-1.22907
2	1	0	0	TMPO	-16.5135		RRP12	-1.29841
2	1	0	0	LMNB1	-16.5427		TBC1D10C	-1.31889
1	1	0	0	MRPS18A	-16.5527		HSPD1	-1.32034
3	1	0	0	PGAM1	-16.5581		IGLL5	-1.42591
2	1	0	0	TUBA4A	-16.5619		RPL39	-1.47646
2	1	0	0	ATP1A1	-16.5779		C19orf53	-1.48853
2	2	0	0	VDAC1	-16.6091		RPS28	-1.58313
0	1	0	0	PIGR	-16.6101		PWP1	-1.64425
1	1	0	0	RPLP1	-16.6231		CMSS1	-1.71851
1	1	0	0	LCK	-16.6336		CFL1	-1.72577
3	0	0	0	MRPL15	-16.6804		HSP90AA1	-1.81465
3	0	0	0	ZNF512	-16.6933		HNRNPK	-1.81646
2	1	0	0	PA2G4	-16.6937		PTCD3	-2.09195
0	3	0	0	JUP	-16.6942		HSPA5	-2.15922
1	1	0	0	MRPL33	-16.7167		RPL37A	-2.15927
2	1	0	0	SLC25A12	-16.7208		HSP90AB1	-3.3451
2	0	0	0	SRPK1	-16.7281		PPIA	-3.82798
1	0	0	0	CDC6	-16.7533		ACTB	-4.48305
4	0	0	0	EPRS1	-16.7605		VCP	-13.9987
1	1	0	0	PCBP2	-16.786		SNRNP200	-14.1199
1	0	0	0	MICAL3	-16.8008		PAK6	-14.121
3	1	0	0	ILF3	-16.8749		GLUL	-14.1905
2	1	0	0	RPL7L1	-16.8797		CCT7	-14.1938
2	1	0	0	YWHAG	-16.8979		DNM1	-14.3347
2	2	0	0	TUBB2B	-16.9127		MRPS18A	-14.3385
3	0	0	0	TFRC	-16.9382		PSRC1	-14.3443
2	1	0	0	PRDX2	-16.954		TKT	-14.3995
0	1	0	0	SPTBN1	-16.9717		ATP6V1A	-14.4118
2	3	0	0	ALDOC	-16.9781		HSP90B1	-14.4164
1	1	0	0	CAMK2A	-17.0004		EIF6	-14.4246
2	1	0	0	PDHB	-17.0101		POLR2A	-14.4537
4	0	0	0	NOC4L	-17.0123		TRAP1	-14.4774
4	1	0	0	MATR3	-17.0152		DDX55	-14.4861
0	1	0	0	RPS29	-17.0211		ATP5PO	-14.514
2	2	0	0	CS	-17.0635		HMGA1	-14.5209
2	0	0	0	EIF3K	-17.085		INA	-14.5489
2	2	0	0	HNRNPH3	-17.0857		MPHOSPH10	-14.557
3	2	0	0	MAP1B	-17.0928		ENO1	-14.6046
1	1	0	0	MDH1	-17.123		UBA1	-14.6063
2	2	0	0	SFPQ	-17.1864		CCT3	-14.6113
2	1	0	0	PRDX5	-17.1885		MRPL30	-14.6419
3	1	0	0	DDX39B	-17.2507		GOT1	-14.6425
1	2	0	0	STMN1	-17.2514		PRDX5	-14.6581
3	1	0	0	NOL9	-17.2519		CKMT1A	-14.6695
4	0	0	0	DNAJA1	-17.2656		MDH1	-14.7046
2	3	0	0	ACO2	-17.2867		DDX39B	-14.7182
4	0	0	0	UTP3	-17.3542		EIF4A1	-14.7238
2	2	0	0	SYNCRIP	-17.3691		ENO2	-14.7788
3	2	0	0	HSPB1	-17.4186		TCF20	-14.8013
5	1	0	0	SYN1	-17.4617		AP3M1	-14.8925
1	1	0	0	HNRNPD	-17.4882		MRPS35	-14.9158
2	2	0	0	HSP90B1	-17.4987		CAMK2A	-14.926
2	2	0	0	UBA1	-17.5535		H1-4	-15.0054
3	3	0	0	NSF	-17.579		SEC24A	-15.0345
4	2	0	0	DPYSL3	-17.6665		PGK1	-15.0866
3	2	0	0	ATP1A2	-17.707		HNRNPD	-15.1284
5	2	0	0	EEF1G	-17.7565		SYN1	-15.1509
2	1	0	0	LDHA	-17.7594		TUBB2A	-15.2235
3	2	0	0	ATP5PO	-17.7669		LDHA	-15.2425
3	3	0	0	INA	-17.7859		ZNF512	-15.2513
4	2	0	0	DNM1	-17.8394		TUBB4A	-15.3571
4	3	0	0	TUFM	-17.862		GSTP1	-15.4218
3	3	0	0	CCT8	-17.8747		IGHV6-1	-15.5436
4	3	0	0	TKT	-17.9582		NEFM	-15.5606
4	2	0	0	PHB	-17.9885		GNAO1	-15.561
4	1	0	0	ENO2	-18.0177		TPI1	-15.5787
4	3	0	0	ATP6V1A	-18.0423		DERPC	-15.5788
3	3	0	0	TUBB3	-18.0885		H1-5	-15.6127
3	4	0	0	H1-5	-18.0947		ATP1A3	-15.6446
2	2	0	0	TUBB4A	-18.134		SEC13	-15.7331
4	3	0	0	TCP1	-18.1526		PLP1	-15.8023
9	3	0	0	PRKDC	-18.1872		CALM3	-15.9138
4	3	0	0	NONO	-18.1893		MIDEAS	-16.0143
5	3	0	0	CCT3	-18.2012		PCBP1	-16.0215
3	3	0	0	STXBP1	-18.2489		RBBP4	-16.0286
2	1	0	0	SNRPD1	-18.3074		CLTC	-16.1274
4	2	0	0	PGK1	-18.3188		DDB1	-16.1318
3	2	0	0	CALM3	-18.3282		H2AW	-16.135
2	2	0	0	ATP1A3	-18.4142		STXBP1	-16.1466
2	1	0	0	ATP1B1	-18.4348		PIGR	-16.1538
3	2	0	0	ACTA1	-18.4352		HBA1	-16.2054
1	0	0	0	H3-3A	-18.5019		HSPA9	-16.3122
7	5	0	0	FASN	-18.5415		MDH2	-16.3327
2	1	0	0	HBA1	-18.5607		LDHB	-16.4286
3	3	0	0	GSTP1	-18.7221		ALDOA	-16.7524
2	1	0	0	H2AW	-18.7356		NME1	-16.7622
3	3	0	0	H1-4	-18.8357		H3-3A	-16.776
6	5	0	0	NEFM	-18.9173		PKM	-16.8444
4	2	0	0	NME1	-18.9357		TRA2B	-16.9037
4	3	0	0	TPI1	-18.9421		NEFL	-17.0636
0	14	0	0	DSP	-18.9463		H2AC20	-17.372
3	3	1	0	ALDOA	-19.0808		POM121C	-17.5126
5	5	0	0	LDHB	-19.2162		HBE1	-17.6841
9	9	0	0	CLTC	-19.2392		CKB	-17.7693
6	6	0	0	MDH2	-19.273		GAPDH	-18.0982
5	5	0	0	NEFL	-19.2852		HIC2	-18.1342
1	0	0	0	C2orf16	-19.4097		DPYSL2	-18.5232
5	5	0	0	PLP1	-19.4602		H3-2	-19.1019
1	0	0	0	UTF1	-20.7108		ATP5F1A	-19.1884
11	7	0	0	ENO1	-20.7786		ATP5F1B	-19.3887
11	9	0	0	DPYSL2	-20.8197		MBP	-19.8158
